# Predictions of immunogenicity reveal potent SARS-CoV-2 CD8+ T-cell epitopes

**DOI:** 10.1101/2022.05.23.492800

**Authors:** David Gfeller, Julien Schmidt, Giancarlo Croce, Philippe Guillaume, Sara Bobisse, Raphael Genolet, Lise Queiroz, Julien Cesbron, Julien Racle, Alexandre Harari

## Abstract

The recognition of pathogen or cancer-specific epitopes by CD8^+^ T cells is crucial for the clearance of infections and the response to cancer immunotherapy. This process requires epitopes to be presented on class I Human Leukocyte Antigen (HLA-I) molecules and recognized by the T-Cell Receptor (TCR). Machine learning models capturing these two aspects of immune recognition are key to improve epitope predictions. Here we assembled a high-quality dataset of naturally presented HLA-I ligands and experimentally verified neo-epitopes. We then integrated these data with new algorithmic developments to improve predictions of both antigen presentation and TCR recognition. Applying our tool to SARS-CoV-2 proteins enabled us to uncover several epitopes. TCR sequencing identified a monoclonal response in effector/memory CD8^+^ T cells against one of these epitopes and cross-reactivity with the homologous SARS-CoV-1 peptide.
