## Supplementary Datasets for "Predictions of immunogenicity reveal potent SARS-CoV-2 CD8+ T-cell epitopes": DatasetS5_TCRSeq.xlsx

### Sheet: TableS5_TCRSeq
Table S5: List of TCRs recognizing SARS-Cov2 epitopes
Sample	CDR3	V	J	Count	Chain	Patient	PeptideSequence	Info
JC0034	CAASNRWTPLVF	TRAV13-1*01	TRAJ29*01	2008	A	Leuka163	LYLYALVYF
JC0034	CAGGGADGLTF	TRAV25*01	TRAJ45*01	1772	A	Leuka163	LYLYALVYF
JC0034	CAESILGKLVF	TRAV5*01	TRAJ47*01	576	A	Leuka163	LYLYALVYF
JC0034	CAGPTANAGGTSYGKLTF	TRAV27*01	TRAJ52*01	405	A	Leuka163	LYLYALVYF
JC0034	CPAGGSQGNLIF	TRAV9-2*01	TRAJ42*01	382	A	Leuka163	LYLYALVYF
JC0034	CAETTNFNKFYF	TRAV13-2*01	TRAJ21*01	379	A	Leuka163	LYLYALVYF
JC0034	CALSEASAGNMLTF	TRAV19*01	TRAJ39*01	309	A	Leuka163	LYLYALVYF
JC0034	CATDDNYGQNFVF	TRAV17*01	TRAJ26*01	293	A	Leuka163	LYLYALVYF
JC0034	CAGALNNARLMF	TRAV27*01	TRAJ31*01	274	A	Leuka163	LYLYALVYF
JC0034	CAMREGVDDKIIF	TRAV14/DV4*01	TRAJ30*01	138	A	Leuka163	LYLYALVYF
JC0034	CAARSLTGSARQLTF	TRAV13-1*01	TRAJ22*01	132	A	Leuka163	LYLYALVYF
JC0034	CATSRDLAGGWDEQFF	TRBV15*01	TRBJ2-1*01	6148	B	Leuka163	LYLYALVYF
JC0034	CASSHGLAGFQETQYF	TRBV11-2*01	TRBJ2-5*01	4602	B	Leuka163	LYLYALVYF
JC0034	CATSPGQLISSTDTQYF	TRBV15*01	TRBJ2-3*01	893	B	Leuka163	LYLYALVYF
JC0034	CASSGSGAGDEQFF	TRBV4-3*01	TRBJ2-1*01	660	B	Leuka163	LYLYALVYF
JC0034	CASSLSSRYEQYF	TRBV5-6*01	TRBJ2-7*01	567	B	Leuka163	LYLYALVYF
JC0034	CASSQTSGGFISTDTQYF	TRBV5-6*01	TRBJ2-3*01	369	B	Leuka163	LYLYALVYF
JC0034	CASSSFLWGNTEAFF	TRBV2*01	TRBJ1-1*01	211	B	Leuka163	LYLYALVYF
JC0034	CASSLSFGLFTDTQYF	TRBV27*01	TRBJ2-3*01	207	B	Leuka163	LYLYALVYF
JC0034	CASSVGPGPTDTQYF	TRBV9*01	TRBJ2-3*01	185	B	Leuka163	LYLYALVYF
JC0035	CAASNRWTPLVF	TRAV13-1*01	TRAJ29*01	8219	A	Leuka163	YFIASFRLF
JC0035	CAGGGADGLTF	TRAV25*01	TRAJ45*01	4743	A	Leuka163	YFIASFRLF
JC0035	CAETTNFNKFYF	TRAV13-2*01	TRAJ21*01	1844	A	Leuka163	YFIASFRLF
JC0035	CAESILGKLVF	TRAV5*01	TRAJ47*01	1615	A	Leuka163	YFIASFRLF
JC0035	CAGPTANAGGTSYGKLTF	TRAV27*01	TRAJ52*01	1251	A	Leuka163	YFIASFRLF
JC0035	CPAGGSQGNLIF	TRAV9-2*01	TRAJ42*01	972	A	Leuka163	YFIASFRLF
JC0035	CAGALNNARLMF	TRAV27*01	TRAJ31*01	806	A	Leuka163	YFIASFRLF
JC0035	CALSEASAGNMLTF	TRAV19*01	TRAJ39*01	711	A	Leuka163	YFIASFRLF
JC0035	CATDDNYGQNFVF	TRAV17*01	TRAJ26*01	522	A	Leuka163	YFIASFRLF
JC0035	CAARSLTGSARQLTF	TRAV13-1*01	TRAJ22*01	414	A	Leuka163	YFIASFRLF
JC0035	CAMREGVDDKIIF	TRAV14/DV4*01	TRAJ30*01	375	A	Leuka163	YFIASFRLF
JC0035	CAASALVGGGADGLTF	TRAV29/DV5*01	TRAJ45*01	319	A	Leuka163	YFIASFRLF
JC0035	CAAPFGNEKLTF	TRAV13-1*01	TRAJ48*01	303	A	Leuka163	YFIASFRLF
JC0035	CATSRDLAGGWDEQFF	TRBV15*01	TRBJ2-1*01	6881	B	Leuka163	YFIASFRLF
JC0035	CASSHGLAGFQETQYF	TRBV11-2*01	TRBJ2-5*01	5582	B	Leuka163	YFIASFRLF
JC0035	CATSPGQLISSTDTQYF	TRBV15*01	TRBJ2-3*01	1326	B	Leuka163	YFIASFRLF
JC0035	CASSGSGAGDEQFF	TRBV4-3*01	TRBJ2-1*01	681	B	Leuka163	YFIASFRLF
JC0035	CASSLSSRYEQYF	TRBV5-6*01	TRBJ2-7*01	437	B	Leuka163	YFIASFRLF
JC0035	CASSQTSGGFISTDTQYF	TRBV5-6*01	TRBJ2-3*01	261	B	Leuka163	YFIASFRLF
JC0035	CASSVGPGPTDTQYF	TRBV9*01	TRBJ2-3*01	215	B	Leuka163	YFIASFRLF
JCe0042	CALTPYNTDKLIF	TRAV19*01	TRAJ34*01	3205	A	1HHT	SASKIITLK
JCe0042	CAEEGATNKLIF	TRAV13-2*01	TRAJ32*01	1574	A	1HHT	SASKIITLK
JCe0042	CAVVGGFGGGNQFYF	TRAV36/DV7*01	TRAJ49*01	183	A	1HHT	SASKIITLK
JCe0042	CAVSLDSNYQLIW	TRAV12-2*01	TRAJ33*01	156	A	1HHT	SASKIITLK
JCe0042	CALSSDSNYQLIW	TRAV16*01	TRAJ33*01	56	A	1HHT	SASKIITLK
JCe0042	CASSVVTTDTQYF	TRBV9*01	TRBJ2-3*01	3507	B	1HHT	SASKIITLK
JCe0042	CASSLALPDEQYF	TRBV7-2*01	TRBJ2-7*01	863	B	1HHT	SASKIITLK
JCe0042	CASSLSLRDTQYF	TRBV7-8*01	TRBJ2-3*01	123	B	1HHT	SASKIITLK
JCe0042	CASSLAGADTDTQYF	TRBV11-2*01	TRBJ2-3*01	81	B	1HHT	SASKIITLK
JCe0044	CAIGNTGNQFYF	TRAV12-3*01	TRAJ49*01	8514	A	1HHT	ATSRTLSYYK
JCe0044	CAGGTSGSRLTF	TRAV21*01	TRAJ10*01	3152	A	1HHT	ATSRTLSYYK
JCe0044	CAGEGTYKYIF	TRAV27*01	TRAJ40*01	155	A	1HHT	ATSRTLSYYK
JCe0044	CSARVPWQGSTDTQYF	TRBV20-1*01	TRBJ2-3*01	9037	B	1HHT	ATSRTLSYYK
JCe0044	CASRGPVWNTEAFF	TRBV28*01	TRBJ1-1*01	1075	B	1HHT	ATSRTLSYYK
JCe0044	CASSGDSVMTIETQYF	TRBV6-1*01	TRBJ2-5*01	1257	B	1HHT	ATSRTLSYYK
JCe0045	CAALNYGGATNKLIF	TRAV20*01	TRAJ32*01	18287	A	Leuka184	QYIKWPWYIW	effector - A23:01
JCe0045	CASSPSGGAYEQYF	TRBV4-3*01	TRBJ2-7*01	21550	B	Leuka184	QYIKWPWYIW	effector - A23:01
JCe0046	CAALNYGGATNKLIF	TRAV20*01	TRAJ32*01	18773	A	Leuka184	QYIKWPWYIW	effector - A24:02
JCe0046	CASSPSGGAYEQYF	TRBV4-3*01	TRBJ2-7*01	20834	B	Leuka184	QYIKWPWYIW	effector - A24:02
JCe0047	CAGVRSVGGTYKYIF	TRAV27*01	TRAJ40*01	7603	A	Leuka184	RFLYIIKLI
JCe0047	CASSQDRIAAAETQYF	TRBV4-1*01	TRBJ2-5*01	21435	B	Leuka184	RFLYIIKLI
JCe0048	CAASNPPRGLADGLTF	TRAV23/DV6*01	TRAJ45*01	6235	A	Leuka184	EYADVFHLYL	A23:01
JCe0048	CASRRGPGGYNKLIF	TRAV12-2*01	TRAJ4*01	245	A	Leuka184	EYADVFHLYL	A23:01
JCe0048	CASSEVQGVDEKLFF	TRBV6-1*01	TRBJ1-4*01	8820	B	Leuka184	EYADVFHLYL	A23:01
JCe0048	CASMEGGGPDNEQFF	TRBV6-2*01,TRBV6-3*01	TRBJ2-1*01	1020	B	Leuka184	EYADVFHLYL	A23:01
JCe0048	CASSPGVLETQYF	TRBV4-2*01	TRBJ2-5*01	434	B	Leuka184	EYADVFHLYL	A23:01
JCe0048	CASSQDRTDTQYF	TRBV4-1*01	TRBJ2-3*01	124	B	Leuka184	EYADVFHLYL	A23:01
JCe0051	CALTQEYGNKLVF	TRAV19*01	TRAJ47*01	468	A	Leuka184	QYIKWPWYIW	naïve - A23:01
JCe0051	CVVLSDGQKLLF	TRAV12-1*01	TRAJ16*01	131	A	Leuka184	QYIKWPWYIW	naïve - A23:01
JCe0051	CAGMTTDSWGKLQF	TRAV27*01	TRAJ24*01	78	A	Leuka184	QYIKWPWYIW	naïve - A23:01
JCe0051	CAGSARQLTF	TRAV27*01	TRAJ22*01	58	A	Leuka184	QYIKWPWYIW	naïve - A23:01
JCe0051	CACLGGSNYKLTF	TRAV38-2/DV8*01	TRAJ53*01	58	A	Leuka184	QYIKWPWYIW	naïve - A23:01
JCe0051	CAENRDYGGATNKLIF	TRAV13-2*01	TRAJ32*01	43	A	Leuka184	QYIKWPWYIW	naïve - A23:01
JCe0051	CALSGAYGNKLVF	TRAV16*01	TRAJ47*01	40	A	Leuka184	QYIKWPWYIW	naïve - A23:01
JCe0051	CALRTLVSSGSARQLTF	TRAV19*01	TRAJ22*01	33	A	Leuka184	QYIKWPWYIW	naïve - A23:01
JCe0051	CAGARYGGSQGNLIF	TRAV27*01	TRAJ42*01	28	A	Leuka184	QYIKWPWYIW	naïve - A23:01
JCe0051	CAGAGAGGTSYGKLTF	TRAV27*01	TRAJ52*01	19	A	Leuka184	QYIKWPWYIW	naïve - A23:01
JCe0051	CAASMGGGSNYKLTF	TRAV23/DV6*01	TRAJ53*01	11	A	Leuka184	QYIKWPWYIW	naïve - A23:01
JCe0051	CASSTDANTGELFF	TRBV5-4*01	TRBJ2-2*01	491	B	Leuka184	QYIKWPWYIW	naïve - A23:01
JCe0051	CASNMIGGRTGELFF	TRBV5-4*01	TRBJ2-2*01	379	B	Leuka184	QYIKWPWYIW	naïve - A23:01
JCe0051	CASSYYGTGSFYEQYF	TRBV6-2*01,TRBV6-3*01	TRBJ2-7*01	366	B	Leuka184	QYIKWPWYIW	naïve - A23:01
JCe0051	CASSLTSRQPQHF	TRBV28*01	TRBJ1-5*01	346	B	Leuka184	QYIKWPWYIW	naïve - A23:01
JCe0051	CASSQDPRGGETQYF	TRBV4-3*01	TRBJ2-5*01	236	B	Leuka184	QYIKWPWYIW	naïve - A23:01
JCe0051	CASSAGTGRQTGANVLTF	TRBV11-2*01	TRBJ2-6*01	232	B	Leuka184	QYIKWPWYIW	naïve - A23:01
JCe0051	CASSYSRGGPGELFF	TRBV6-5*01	TRBJ2-2*01	497	B	Leuka184	QYIKWPWYIW	naïve - A23:01
JCe0051	CASSQDSYGYEQYF	TRBV4-3*01	TRBJ2-7*01	202	B	Leuka184	QYIKWPWYIW	naïve - A23:01
JCe0051	CSRLGLGGNEQFF	TRBV20-1*01	TRBJ2-1*01	179	B	Leuka184	QYIKWPWYIW	naïve - A23:01
JCe0051	CAGVSRGPGGDTQYF	TRBV28*01	TRBJ2-3*01	129	B	Leuka184	QYIKWPWYIW	naïve - A23:01
JCe0051	CSAQDSVSTDTQYF	TRBV20-1*01	TRBJ2-3*01	108	B	Leuka184	QYIKWPWYIW	naïve - A23:01
JCe0051	CASRSIAGGNTGELFF	TRBV6-2*01,TRBV6-3*01	TRBJ2-2*01	87	B	Leuka184	QYIKWPWYIW	naïve - A23:01
JCe0051	CASSQGTGLSQPQHF	TRBV5-1*01	TRBJ1-5*01	36	B	Leuka184	QYIKWPWYIW	naïve - A23:01
JCe0051	CSAPRGDSTDTQYF	TRBV20-1*01	TRBJ2-3*01	36	B	Leuka184	QYIKWPWYIW	naïve - A23:01
JCe0054	CAAKSSGSARQLTF	TRAV29/DV5*01	TRAJ22*01	11526	A	Leuka184	EYADVFHLYL	A24:02
JCe0054	CAYIYGGSQGNLIF	TRAV38-2/DV8*01	TRAJ42*01	7462	A	Leuka184	EYADVFHLYL	A24:02
JCe0054	CALSEAQTGANNLFF	TRAV19*01	TRAJ36*01	2948	A	Leuka184	EYADVFHLYL	A24:02
JCe0054	CAVTDSNAGGTSYGKLTF	TRAV8-6*01	TRAJ52*01	777	A	Leuka184	EYADVFHLYL	A24:02
JCe0054	CAYRSPMIKAAGNKLTF	TRAV38-2/DV8*01	TRAJ17*01	695	A	Leuka184	EYADVFHLYL	A24:02
JCe0054	CLVGDSYGQNFVF	TRAV4*01	TRAJ26*01	435	A	Leuka184	EYADVFHLYL	A24:02
JCe0054	CVVRDISDGQKLLF	TRAV8-2*01	TRAJ16*01	320	A	Leuka184	EYADVFHLYL	A24:02
JCe0054	CASSQVPYEQYF	TRBV14*01	TRBJ2-7*01	25026	B	Leuka184	EYADVFHLYL	A24:02
JCe0054	CASSLQENTEAFF	TRBV7-8*01	TRBJ1-1*01	6698	B	Leuka184	EYADVFHLYL	A24:02
JCe0054	CASSGTDASTETQYF	TRBV3-1*01	TRBJ2-5*01	1049	B	Leuka184	EYADVFHLYL	A24:02
JCe0054	CASSLDLAGATYEQYF	TRBV5-1*01	TRBJ2-7*01	654	B	Leuka184	EYADVFHLYL	A24:02
